# Intraspecific variation in immune gene expression and heritable symbiont density

**DOI:** 10.1101/2020.12.17.420083

**Authors:** Holly L. Nichols, Elliott B. Goldstein, Omid Saleh Ziabari, Benjamin J. Parker

## Abstract

Host genetic variation plays an important role in the structure and function of heritable microbial communities. Recent studies have demonstrated that insects use immune mechanisms to regulate heritable symbionts. Here we test the hypothesis that variation in symbiont density within hosts is linked to intraspecific differences in the immune response to harboring symbionts. We show that pea aphids (*Acyrthosiphon pisum*) harboring the bacterial endosymbiont *Regiella insecticola* (but not all other species of symbionts) suppress expression of key immune genes. We then functionally link immune suppression with symbiont density using RNAi. The pea aphid species complex is comprised of multiple reproductively-isolated host plant-adapted populations. These ‘biotypes’ have distinct patterns of heritable symbiont infections: for example, aphids from the *Trifolium* biotype are strongly associated with *Regiella*. Using RNAseq, we compare patterns of gene expression in response to *Regiella* in aphid genotypes from multiple biotypes, and we show that *Trifolium* aphids experience no immune gene suppression from *Regiella* and host symbionts at lower densities. We then generated F1 hybrids between two biotypes and found that symbiont density and immune suppression are both intermediate in hybrids. We suggest that in this system, *Regiella* symbionts are suppressing aphid immune mechanisms to increase their density, but that some hosts have adapted to prevent immune suppression in order to control symbiont numbers. The specific immune mechanisms suppressed by *Regiella* have been previously demonstrated to combat pathogens in aphids, and thus this work highlights the immune system’s complex dual role in interacting with both beneficial and harmful microbes.

**Author Summary:** Heritable microbes are found in most insects including agriculturally and medically relevant pests. Explaining the variation in the distribution and abundance of symbionts in natural populations is critical to understanding these interactions. This work contributes to our mechanistic understanding of an important model of host-microbe symbiosis and suggests more broadly that variation in insect immune responses plays a role in intraspecific variation in host-symbiont interactions. Our work also suggests that antagonistic coevolution can play a role in host-microbe interactions even when microbes are transmitted vertically and provide a clear benefit to their hosts.
