## Supplementary material for "Intraspecific variation in immune gene expression and heritable symbiont density": Experimental data

### Sheet: Regiella strain density (qPCR)
Strain	Replicate	neg_delta_Ct
.LSR	1	5.74305
.LSR	2	5.2167
.LSR	3	5.74393
.LSR	4	5.23438
.313	1	3.63138
.313	2	2.76767
.313	3	4.13422
.313	4	4.14236

### Sheet: expression_Regiella
Symbiont	Replicate	gene	neg_delta_Ct
None	A	PO	2.26809
None	B	PO	2.71212
None	C	PO	2.81948
None	D	PO	3.08349
.LSR	A	PO	3.58387
.LSR	B	PO	4.38253
.LSR	C	PO	5.03277
.LSR	D	PO	4.02122
.313	A	PO	5.04727
.313	B	PO	5.08852
.313	C	PO	7.43709
.313	D	PO	5.24277
None	A	Hemocytin	0.811642
None	B	Hemocytin	0.0497827
None	C	Hemocytin	1.31989
None	D	Hemocytin	1.22165
.LSR	A	Hemocytin	1.66686
.LSR	B	Hemocytin	1.58589
.LSR	C	Hemocytin	2.22927
.LSR	D	Hemocytin	2.05378
.313	A	Hemocytin	2.87458
.313	B	Hemocytin	3.61239
.313	C	Hemocytin	3.96011
.313	D	Hemocytin	3.11092

### Sheet: expression_other_symbs
Symbiont	Replicate	Gene	neg_delta_Ct
None	A	PO	3.07486
None	B	PO	2.85937
None	C	PO	2.24667
None	D	PO	2.55199
Spiroplasma	A	PO	2.20987
Spiroplasma	B	PO	2.81589
Spiroplasma	C	PO	2.26259
Spiroplasma	D	PO	3.56441
Spiroplasma	G	PO	3.32747
Spiroplasma	H	PO	3.0028
Serratia	A	PO	3.64432
Serratia	C	PO	2.63242
Serratia	E	PO	3.39158
Serratia	F	PO	3.09615
Serratia	G	PO	3.3735
Serratia	H	PO	3.23594
Hamiltonella_179	A1	PO	6.01829
Hamiltonella_179	A2	PO	6.14478
Hamiltonella_179	B	PO	6.58048
Hamiltonella_179	C	PO	6.16255
Hamiltonella_445	A1	PO	6.0028
Hamiltonella_445	A2	PO	6.17042
Hamiltonella_445	B	PO	6.25124
Hamiltonella_445	C	PO	6.89657
None	A	Hemocytin	1.34012
None	B	Hemocytin	1.29335
None	C	Hemocytin	0.848802
None	D	Hemocytin	1.10103
Spiroplasma	A	Hemocytin	0.492811
Spiroplasma	B	Hemocytin	1.67828
Spiroplasma	C	Hemocytin	0.951088
Spiroplasma	D	Hemocytin	1.82184
Spiroplasma	G	Hemocytin	2.04573
Spiroplasma	H	Hemocytin	1.59958
Serratia	A	Hemocytin	1.48967
Serratia	C	Hemocytin	0.927015
Serratia	E	Hemocytin	1.68073
Serratia	F	Hemocytin	1.41891
Serratia	G	Hemocytin	1.44935
Serratia	H	Hemocytin	1.83167
Hamiltonella_179	A1	Hemocytin	1.22068
Hamiltonella_179	A2	Hemocytin	1.21742
Hamiltonella_179	B	Hemocytin	0.975703
Hamiltonella_179	C	Hemocytin	1.14993
Hamiltonella_445	A1	Hemocytin	0.66969
Hamiltonella_445	A2	Hemocytin	0.536396
Hamiltonella_445	B	Hemocytin	0.462312
Hamiltonella_445	C	Hemocytin	0.895286

### Sheet: RNAi_1stinstar_validation
Timepoint	Symbiont	Treatment	Replicate	delta_Ct
72hrs	LSR	Control	1	-7.49138
72hrs	LSR	Control	2	-7.71958
72hrs	LSR	Control	3	-8.2491
72hrs	LSR	Control	4	-7.53577
72hrs	LSR	PO	1	-8.40403
72hrs	LSR	PO	2	-8.72209
72hrs	LSR	PO	3	-10.5981
72hrs	LSR	PO	4	-8.18443
72hrs	313	Control	1	-7.73562
72hrs	313	Control	2	-7.6909
72hrs	313	Control	3	-8.23907
72hrs	313	Control	4	-7.69599
72hrs	313	PO	1	-8.2323
72hrs	313	PO	2	-10.0189
72hrs	313	PO	3	-10.1814
72hrs	313	PO	4	-8.15427
Adult	LSR	Control	1	-5.0723
Adult	LSR	Control	2	-3.40554
Adult	LSR	Control	3	-3.48928
Adult	LSR	Control	4	-4.76739
Adult	LSR	PO	1	-6.11834
Adult	LSR	PO	2	-4.99758
Adult	LSR	PO	3	-4.10282
Adult	LSR	PO	4	-5.14415
Adult	313	Control	1	-5.47662
Adult	313	Control	2	-5.57342
Adult	313	Control	3	-6.80292
Adult	313	Control	4	-5.50898
Adult	313	PO	1	-7.15123
Adult	313	PO	2	-6.43327
Adult	313	PO	3	-6.81818
Adult	313	PO	4	-6.89418

### Sheet: RNAi_1stinstar_titer
Timepoint	Genotype	Treatment	neg_delta_Ct
72hrs	LSR	Control	2.622
72hrs	LSR	Control	2.096
72hrs	LSR	Control	2.249
72hrs	LSR	Control	2.609
72hrs	LSR	4484	2.912
72hrs	LSR	4484	3.357
72hrs	LSR	4484	2.877
72hrs	LSR	4484	3.095
72hrs	313	Control	4.994
72hrs	313	Control	4.8853
72hrs	313	Control	5.145
72hrs	313	Control	5.18
72hrs	313	4484	5.71
72hrs	313	4484	4.819
72hrs	313	4484	4.859
72hrs	313	4484	4.713
Adult	LSR	Control	3.011
Adult	LSR	Control	2.624
Adult	LSR	Control	3.091
Adult	LSR	4484	3.849
Adult	LSR	4484	3.194
Adult	LSR	4484	3.125
Adult	LSR	4484	3.625
Adult	LSR	4484	3.651
Adult	LSR	4484	3.625
Adult	LSR	4484	3.254
Adult	313	Control	4.872
Adult	313	Control	6.267
Adult	313	Control	5.73
Adult	313	Control	5.836
Adult	313	Control	4.918
Adult	313	4484	6.227
Adult	313	4484	7.104
Adult	313	4484	5.981
Adult	313	4484	5.101
Adult	313	4484	6.028
Adult	313	4484	5.857
Adult	313	4484	5.75

### Sheet: RNAi_adult_validation
Treatment	Primers_(gene)	neg_delta_Ct
lacZ	PO1	-6.64191
lacZ	PO1	-5.81599
lacZ	PO1	-6.87933
lacZ	PO1	-5.55733
lacZ	PO1	-6.56767
lacZ	PO1	-8.50875
lacZ	PO1	-8.49612
lacZ	PO1	-7.52652
PO1	PO1	-6.61716
PO1	PO1	-7.63597
PO1	PO1	-8.58183
PO1	PO1	-8.93581
PO1	PO1	-7.81316
PO1	PO1	-9.37174
PO1	PO1	-12.0127
lacZ	PO2	-6.07058
lacZ	PO2	-5.03978
lacZ	PO2	-5.49627
lacZ	PO2	-4.6361
lacZ	PO2	-6.37166
lacZ	PO2	-5.72969
lacZ	PO2	-4.18589
lacZ	PO2	-6.24957
PO1	PO2	-5.70334
PO1	PO2	-4.76674
PO1	PO2	-7.48694
PO1	PO2	-5.29661
PO1	PO2	-4.17425
PO1	PO2	-8.54775
PO1	PO2	-5.62823
lacZ	hemocytin	-2.13044
lacZ	hemocytin	-2.6904
lacZ	hemocytin	-3.0725
lacZ	hemocytin	-2.63256
lacZ	hemocytin	-2.83468
lacZ	hemocytin	-2.00364
lacZ	hemocytin	-4.13809
lacZ	hemocytin	-1.37891
hemocytin	hemocytin	-4.56498
hemocytin	hemocytin	-5.35844
hemocytin	hemocytin	-5.01017
hemocytin	hemocytin	-5.98395
hemocytin	hemocytin	-4.76189
hemocytin	hemocytin	-4.51157
hemocytin	hemocytin	-5.32274
hemocytin	hemocytin	-5.08652

### Sheet: RNAi_adult_titer
Treatment	neg_delta_Ct
lacZ	4.12801
lacZ	4.29026
lacZ	4.65294
lacZ	4.20004
lacZ	4.55483
lacZ	3.53784
lacZ	5.10414
lacZ	3.74113
lacZ	4.27945
lacZ	4.30108
lacZ	3.87232
PO1	3.47979
PO1	4.74156
PO1	3.9357
PO1	4.40627
PO1	4.79361
PO1	3.92087
PO1	3.1643
PO1	3.64005
PO1	3.43214
PO1	4.30307
hemocytin	4.35446
hemocytin	4.10388
hemocytin	3.07006
hemocytin	4.66021
hemocytin	4.17543
hemocytin	3.66314
hemocytin	5.10583
hemocytin	4.18475
hemocytin	4.19969
hemocytin	4.28459
hemocytin	4.51527

### Sheet: F1_titers
Biotype	Genotype	Injection_Replicate	neg_delta_Ct
Trifolium	317	A	1.79
Trifolium	317	B	1.61
Trifolium	317	F	1.15
Lotus	663	A	3.69
Lotus	663	C	3.32
Lotus	663	E	4.88
Lotus	663	G	3.64
Lotus	663	H	3.93
Lotus_x_Tri	663x317.A	A	2.73
Lotus_x_Tri	663x317.A	D	3.3
Lotus_x_Tri	663x317.A	E	2.52
Lotus_x_Tri	663x317.A	F	3.37
Lotus_x_Tri	663x317.B	A	2.58
Lotus_x_Tri	663x317.B	B	2.76
Lotus_x_Tri	663x317.D	B	2.56
Lotus_x_Tri	663x317.D	C	2.24
Lotus_x_Tri	663x317.D	E	2.42
Lotus_x_Tri	663x317.D	F	3.13
Tri_x_Lotus	317x663.A	A	2.41
Tri_x_Lotus	317x663.A	B	2.24
Tri_x_Lotus	317x663.A	D	2.58
Tri_x_Lotus	317x663.A	E	2.55
Tri_x_Lotus	317x663.B	A	2.77
Tri_x_Lotus	317x663.B	C	2.3
Tri_x_Lotus	317x663.B	D	3.02
Tri_x_Lotus	317x663.B	E	3.49
Tri_x_Lotus	317x663.B	F	2.37
Tri_x_Lotus	317x663.B	G	2.8
Tri_x_Lotus	317x663.B	I	2.14

### Sheet: F1_gene_expression
Genotype	Treatment	PO4484	PO72244	Hemocytin	NOS1689
663	none	-3.52	-0.8	-1.22	-4.87
663	none	-2.42	-0.53	-1.47	-5.53
663	none	-2.81	-0.72	-1.7	-5.63
663	regiella	-5.42	-2.98	-3.13	-5.8
663	regiella	-5.72	-3.17	-3.33	-5.95
663	regiella	-4.89	-3.35	-3.27	-5.3
663	regiella	-5.2	-3.31	-3.24	-6.09
663	regiella	-5.82	-4.21	-4.76	-6.21
C317	none	-4.62	-1.75	-3.38	-8.42
C317	none	-4.3	-1.43	-2.98	-7.07
C317	none	-3.98	-1.6	-2.22	-9.85
C317	none	-4.57	-2.46	-2.56	-6.61
C317	regiella	-4.35	-1.79	-3.77	-7.01
C317	regiella	-4.16	-1.95	-3.39	-7.38
C317	regiella	-4.33	-1.69	-3.31	-5.84
663x317.D	none	-3.88	-1.28	-2.92	-6.82
663x317.D	none	-3.23	-1.07	-2.35	-6.62
663x317.D	none	-3.2	-1.17	-2.05	-6.11
663x317.D	none	-2.76	-0.79	-1.8	-6.46
663x317.D	regiella	-4.91	-2.34	-3.09	-6.16
663x317.D	regiella	-4.85	-2.34	-3.31	-6.27
663x317.D	regiella	-4.15	-1.94	-2.74	-6.16
663x317.D	regiella	-5.19	-3.05	-2.84	-6.27
317x663.B	none	-3.39	-1.35		-6.57
317x663.B	none	-2.81	-0.62	-1.46	-5.94
317x663.B	none	-3.04	-1.62	-2.86	-7.97
317x663.B	none	-2.61	-1.1	-2.2	-6.44
317x663.B	regiella	-4.13	-2.11	-2.59	-6.5
317x663.B	regiella	-3.14	-1.37	-1.47	-5.21
317x663.B	regiella	-3.47	-2.36	-3.49	-6.23
317x663.B	regiella	-3.82	-1.75	-2.18	-5.7
